# CK2 alpha prime and alpha-synuclein pathogenic functional interaction mediates synaptic dysregulation in Huntington’s disease

**DOI:** 10.1101/2020.10.29.359380

**Authors:** Dahyun Yu, Nicole Zarate, Angel White, De’jah Coates, Wei Tsai, Carmen Nanclares, Francesco Cuccu, Johnny S. Yue, Taylor G. Brown, Rachel Mansky, Kevin Jiang, Hyuck Kim, Tessa Nichols-Meade, Sarah N. Larson, Katie Gundry, Ying Zhang, Cristina Tomas-Zapico, Jose J. Lucas, Michael Benneyworth, Gülin Öz, Marija Cvetanovic, Alfonso Araque, Rocio Gomez-Pastor

## Abstract

**Background:** Huntington’s Disease (HD) is a neurodegenerative disorder caused by a CAG trinucleotide repeat expansion in *the HTT* gene for which no therapies are available. This mutation causes HTT protein misfolding and aggregation, preferentially affecting medium spiny neurons (MSNs) of the basal ganglia. Transcriptional perturbations in synaptic genes and neuroinflammation are key processes that precede MSN dysfunction and motor symptom onset. Understanding the interplay between these processes is crucial to develop effective therapeutic strategies to treat HD. We investigated whether protein kinase CK2α’, a kinase upregulated in MSNs in HD and previously associated with Parkinson’s disease (PD), participates in the regulation of neuroinflammation and synaptic function during HD progression.

**Methods:** We used the heterozygous knock-in zQ175 HD mouse model and compared that to zQ175 mice lacking one allele of CK2α’. We performed neuropathological analyses using immunohistochemistry, cytokine proteome profiling, RNA-seq analyses in the striatum, electrophysiological recordings, and behavioral analyses. We also used the murine immortalized striatal cell lines ST*Hdh*^Q7^ and ST*Hdh*^Q111^ and studied the expression of various synaptic genes dysregulated by CK2α’.

**Results:** We showed that CK2α’ haploinsufficiency in zQ175 mice ameliorated neuroinflammation, HTT aggregation, transcriptional alterations, excitatory synaptic transmission, and motor coordination deficits. RNA-seq analyses also revealed a connection between α-syn, a protein associated with PD, and the transcriptional perturbations mediated by CK2α’ in HD. We also found increased α-syn serine 129 phosphorylation (pS129-α-syn), a post-translational modification linked to α-synucleinopathy, in the nuclei of MSNs in zQ175 mice and in patients with HD. Levels of pS129-α-syn were ameliorated in zQ175 lacking one allele of CK2α’.

**Conclusions:** Our data demonstrated that CK2α’ contributes to transcriptional dysregulation of synaptic genes and neuroinflammation in zQ175 mice and its depletion improved several HD-like phenotypes in this mouse model. These effects were related to increased phosphorylation of S129-α-syn in the striatum of HD mice, suggesting that CK2α’ contributes to worsening HD by mediating synucleinopathy. Our study highlights a possible convergent mechanism of neurodegeneration between HD and PD and suggests targeting CK2α’ as a potential therapeutic strategy to ameliorate synaptic dysfunction in HD as well as other neurodegenerative diseases.
