## Supplementary Table 2 for "CK2 alpha prime and alpha-synuclein pathogenic functional interaction mediates synaptic dysregulation in Huntington’s disease"

### Sheet: Table S2
Table S2. WGCNA module names and number of genes per module
ModuleName	ModuleID	NoGene	Pval(HD-HD;CK2a'+/-)	Pval(HD-WT)
Blue	1	1165	0.916815	0.0472018
Black	2	432	0.347208	0.0162936
Green	3	711	0.464702	0.00902344
Cyan	4	107	0.601508	0.117185
Greenyellow	5	255	0.00902344	0.00902344
Salmon	6	211	0.174525	0.464702
Tan	7	235	0.754023	0.174525
Grey60	8	66	0.754023	0.916815
Turquoise	9	2016	0.916815	0.754023
Pink	10	404	0.601508	0.347208
Lightyellow	11	52	0.916815	0.0472018
Yellow	12	994	0.347208	0.0472018
Magenta	13	324	0.916815	0.754023
Midnightblue	14	93	0.754023	0.916815
Lightgreen	15	53	0.117185	0.601508
Purple	16	268	0.250592	0.0472018
Lightcyan	17	82	0.174525	0.916815
Brown	18	1067	0.916815	0.601508
Red	19	639	0.0472018	0.0162936
Grey	20	11926	0.0758002	0.0162936
