## Supplementary Table 4 for "CK2 alpha prime and alpha-synuclein pathogenic functional interaction mediates synaptic dysregulation in Huntington’s disease"

### Sheet: Sheet1
Table S4. Expression analyses for astrocyte markers of A1, A2 and pan reactive (from Liddelow et al., 2017)
GENES ASSOCIATED WITH PAN REACTIVE, A1 AND A2 ASTROCYTES
EnsemblID	FC_HD.WT	P_HD.WT	Q_HD.WT	FC_HDHET.WT	P_HDHET.WT	Q_HDHET.WT	FC_HD.HDHET	P_HD.HDHET	Q_HD.HDHET	FC_HD.HET	P_HD.HET	Q_HD.HET	FC_HDHET.HET	P_HDHET.HET	Q_HDHET.HET	FC_HET.WT	P_HET.WT	Q_HET.WT	GeneSymbol
ENSMUSG00000026822	-1.14609	0.160577	NA	-0.519429	0.515094	NA	-0.626657	0.451644	0.996027	0.276807	0.780398	NA	0.903464	0.355314	NA	-1.42289	0.139949	1	Lcn2	PANREACTIVE
ENSMUSG00000012428	1.7905	0.232362	NA	2.56031	0.0852823	NA	-0.769809	0.587928	1	-0.603784	0.712229	NA	0.166024	0.918696	NA	2.39429	0.157896	1	Steap4
ENSMUSG00000067586	-0.128234	0.649538	0.867518	-0.242471	0.393998	0.869917	0.114237	0.690479	1	-0.0387188	0.905648	0.978208	-0.152956	0.641602	0.939904	-0.0895156	0.782683	1	S1pr3
ENSMUSG00000001131	-1.08231	0.473498	NA	-0.357385	0.807911	NA	-0.724926	0.636129	1	-2.99215	0.0738478	NA	-2.26723	0.1663	NA	1.90984	0.237589	1	Timp1
ENSMUSG00000031839	-0.151431	0.14569	0.491222	-0.165604	0.111857	0.631925	0.0141728	0.891967	1	-0.121146	0.31343	0.712446	-0.135319	0.260442	0.774228	-0.0302854	0.800766	1	Hsbp1
ENSMUSG00000034855	-1.41815	0.256904	NA	-0.720258	0.550822	NA	-0.697892	0.587972	1	-0.292295	0.844921	NA	0.405597	0.780891	NA	-1.12586	0.429587	1	Cxcl10
ENSMUSG00000005087	-0.0436068	0.898373	0.967005	0.130886	0.701001	0.961868	-0.174493	0.609707	1	-0.208375	0.595865	0.881176	-0.0338822	0.931193	0.988925	0.164768	0.67431	1	Cd44
ENSMUSG00000022146	0.108797	0.72898	0.901614	0.58812	0.0596324	0.523315	-0.479323	0.124813	0.965883	0.311288	0.392855	0.77016	0.790611	0.0293182	0.368578	-0.202491	0.578302	1	Osmr
ENSMUSG00000003617	0.0993631	0.508843	0.797025	0.0481569	0.749735	0.970313	0.0512062	0.734593	1	-0.219702	0.201718	0.606144	-0.270908	0.116477	0.627492	0.319065	0.0636305	1	Cp
ENSMUSG00000041481	-4.40929	0.0304419	NA	-4.32644	0.0337012	NA	0	1	1	-2.6608	0.264432	NA	-2.57795	0.279595	NA	-1.74849	0.431987	1	Serpina3g
ENSMUSG00000041449	3.96765	0.0772232	NA	3.43397	0.129329	NA	0.533676	0.800316	1	1.22607	0.620646	NA	0.692389	0.781315	NA	2.74158	0.293479	1	Serpina3h
ENSMUSG00000079014	-0.797514	0.759147	NA	-0.365237	0.887488	NA	-0.432277	0.86915	1	2.37176	0.451349	NA	2.80404	0.370761	NA	-3.16927	0.308748	1	Serpina3i
ENSMUSG00000079012	2.51273	0.340487	NA	3.57576	0.168249	NA	-1.06303	0.672804	1	0.82375	0.785652	NA	1.88678	0.528486	NA	1.68898	0.585142	1	Serpina3m
ENSMUSG00000021091	0.933112	0.0675693	0.348361	0.796007	0.119073	0.643816	0.137105	0.787956	1	-0.313374	0.594029	0.880253	-0.450479	0.44369	0.878418	1.24649	0.0342464	1	Serpina3n
ENSMUSG00000026728	-0.0678044	0.624355	0.857131	0.139295	0.313399	0.832195	-0.207099	0.135094	0.967737	0.205383	0.201412	0.605698	0.412482	0.0101769	0.231486	-0.273187	0.0885463	1	Vim
ENSMUSG00000020932	-0.495501	0.0781104	0.371649	0.0556448	0.843119	0.981536	-0.551146	0.0500591	0.885412	-0.506277	0.118986	0.490899	0.0448689	0.890081	0.981797	0.010776	0.973521	1	Gfap
ENSMUSG00000067212	-0.721893	0.368618	0.70618	-0.901995	0.262302	0.798596	0.180102	0.823713	1	-1.07199	0.246299	0.655329	-1.25209	0.17638	0.701112	0.350098	0.703942	1	H2-T23	A1 ASTROCYTES
ENSMUSG00000073411	0.12642	0.48241	0.782747	0.455609	0.0111371	0.299313	-0.329189	0.0666151	0.935832	-0.0698236	0.736268	0.930761	0.259366	0.209981	0.737619	0.196244	0.34389	1	H2-D1
ENSMUSG00000035778	-0.201616	0.467756	0.774615	-0.18011	0.517461	0.912907	-0.0215066	0.939009	1	-0.143726	0.654056	0.903021	-0.12222	0.703608	0.95044	-0.0578902	0.855663	1	Ggta1
ENSMUSG00000023224	0.0699976	0.839507	0.946987	0.560035	0.101912	0.610901	-0.490037	0.15288	0.97929	-0.406364	0.302386	0.703934	0.0836732	0.830628	0.975732	0.476361	0.226233	1	Serping1
ENSMUSG00000028270	0.266222	0.421759	0.746781	0.123029	0.712521	0.964926	0.143193	0.666518	1	-0.077972	0.836705	0.958365	-0.221165	0.561076	0.915483	0.344194	0.364691	1	Gbp2
ENSMUSG00000021186	-0.623434	0.0456646	0.289343	-0.209755	0.497504	0.908343	-0.41368	0.188491	0.979658	-0.98433	0.00572055	0.109284	-0.570651	0.10674	0.613553	0.360896	0.304481	1	Fbln5
ENSMUSG00000024222	0.0432747	0.771781	0.919025	0.111505	0.454911	0.896838	-0.0682301	0.647742	1	-0.0751883	0.66209	0.906065	-0.0069582	0.967742	0.995398	0.118463	0.490854	1	Fkbp5
ENSMUSG00000024338	-0.840542	0.0300379	0.245223	0.114671	0.762051	0.972927	-0.955212	0.013821	0.648683	-1.0298	0.0201321	0.214269	-0.0745856	0.864031	0.978111	0.189256	0.663533	1	Psmb8
ENSMUSG00000020077	-0.305313	0.160581	0.51444	-0.108827	0.614997	0.939091	-0.196486	0.372701	0.996027	-0.297681	0.234559	0.642354	-0.101196	0.684883	0.945541	-0.0076316	0.975339	1	Srgn
ENSMUSG00000048218	0.115763	0.697483	0.888776	-0.423747	0.158708	0.693481	0.53951	0.0727397	0.938721	0.39397	0.254363	0.663391	-0.14554	0.675875	0.943916	-0.278207	0.420878	1	Amigo2
ENSMUSG00000024164	-0.176745	0.694637	0.888085	-0.695391	0.126893	0.655866	0.518645	0.256878	0.990064	-0.941194	0.0672782	0.388265	-1.45984	0.00491444	0.158852	0.764449	0.135948	1	C3
ENSMUSG00000022218	-0.26417	0.773744	NA	0.71946	0.414296	NA	-0.983631	0.274642	0.99181	-1.76392	0.0770394	NA	-0.780293	0.417828	NA	1.49975	0.126091	1	Tgm1	A2 ASTROCYTES
ENSMUSG00000027832	-1.58113	0.455925	NA	-1.21898	0.560591	NA	-0.362143	0.868959	1	-1.08744	0.656814	NA	-0.725299	0.764859	NA	-0.493685	0.834147	1	Ptx3
ENSMUSG00000041959	-1.04664	2.68399e-05	0.00556325	-1.08878	1.34397e-05	0.0171649	0.0421381	0.86894	1	-1.39026	1.07612e-06	0.000356884	-1.4324	5.3916e-07	0.000445958	0.343614	0.220356	1	S100a10
ENSMUSG00000061878	-0.0977078	0.90033	NA	0.512506	0.505334	0.910563	-0.610214	0.430625	0.996027	-0.244978	0.784491	NA	0.365235	0.68033	NA	0.14727	0.868806	1	Sphk1
ENSMUSG00000046186	0.314958	0.502937	0.7939	-0.121577	0.798852	0.978381	0.436535	0.357835	0.995411	-0.0759226	0.887681	0.973916	-0.512458	0.345832	0.831106	0.39088	0.468833	1	Cd109
ENSMUSG00000032487	1.26028	0.00219148	0.0647105	0.362463	0.386982	0.866418	0.897816	0.0283871	0.787307	1.36237	0.00453793	0.0949173	0.464556	0.339624	0.826888	-0.102093	0.834304	1	Ptgs2
ENSMUSG00000030208	0.353648	0.406305	0.73449	0.11733	0.785357	0.976151	0.236318	0.580209	1	0.638384	0.202357	0.607107	0.402066	0.425894	0.871336	-0.284736	0.571929	1	Emp1
ENSMUSG00000027800	-0.119743	0.621289	0.855328	-0.144232	0.553079	0.925041	0.0244897	0.920283	1	-0.658892	0.0168204	0.196558	-0.683382	0.013387	0.265386	0.53915	0.0493065	1	Tm4sf1
ENSMUSG00000022686	-0.276268	0.747238	NA	0.124371	0.883473	NA	-0.400639	0.640922	1	1.1363	0.285882	NA	1.53694	0.146228	NA	-1.41257	0.181152	1	B3gnt5
ENSMUSG00000051439	0.240867	0.594653	0.843206	0.749193	0.0934033	0.592613	-0.508326	0.252724	0.988916	-0.520612	0.305617	0.706311	-0.0122852	0.980505	0.997073	0.761478	0.135441	1	Cd14
