## Supplementary Table 5 for "CK2 alpha prime and alpha-synuclein pathogenic functional interaction mediates synaptic dysregulation in Huntington’s disease"

### Sheet: Sheet1
Table S5. Expression analyses for microglia markers of A1 inducing and reactive microglia (from Liddelow et al., 2017)
EnsemblID	FC_HD.WT	P_HD.WT	Q_HD.WT	FC_HDHET.WT	P_HDHET.WT	Q_HDHET.WT	FC_HD.HDHET	P_HD.HDHET	Q_HD.HDHET	FC_HD.HET	P_HD.HET	Q_HD.HET	FC_HDHET.HET	P_HDHET.HET	Q_HDHET.HET	FC_HET.WT	P_HET.WT	Q_HET.WT	GeneSymbol
ENSMUSG00000027399	-0.0416728	0.949115	NA	1.01827	0.105641	0.618342	-1.05994	0.0947974	0.951321	-0.45668	0.535965	NA	0.603263	0.400121	NA	0.415008	0.571497	1	Il1a	PRO-A1
ENSMUSG00000036887	-0.634623	4.7112e-05	0.00751165	-0.173347	0.263496	0.79861	-0.461276	0.00322997	0.437304	-0.427551	0.0176554	0.200436	0.033725	0.850884	0.976156	-0.207072	0.24681	1	C1qa
ENSMUSG00000036905	-0.613672	0.000213477	0.0182143	-0.275805	0.0950368	0.592613	-0.337866	0.0424441	0.853397	-0.417796	0.0291104	0.259242	-0.0799296	0.675618	0.943916	-0.195876	0.303464	1	C1qb
ENSMUSG00000036896	-0.620041	9.93072e-05	0.0121979	-0.151609	0.338879	0.849425	-0.468432	0.00338271	0.437834	-0.299167	0.104589	0.472687	0.169265	0.356721	0.838338	-0.320874	0.0798422	1	C1qc
ENSMUSG00000024401	1.97523	0.505055	NA	-1.4665	0.632712	NA	3.44173	0.249047	0.987901	3.62898	0.296796	NA	0	1	NA	-1.65375	0.641279	1	Tnf
ENSMUSG00000024397	-0.0363425	0.885623	0.964622	-0.19444	0.444071	0.89254	0.158098	0.535008	0.998825	0.105689	0.71806	0.928412	-0.0524091	0.858488	0.977027	-0.142031	0.626729	1	Aif1	ACTIVE MICROGLIA
ENSMUSG00000018774	-0.3124	0.0808038	0.377034	0.102733	0.561606	0.926814	-0.415133	0.0206652	0.73565	-0.355786	0.0837736	0.427952	0.0593467	0.771196	0.964767	0.0433864	0.831295	1	Cd68
ENSMUSG00000030786	-0.0210335	0.910504	0.971056	0.370591	0.0457987	0.480457	-0.391625	0.0355422	0.841866	0.0827916	0.702574	0.92183	0.474417	0.027675	0.361059	-0.103825	0.631028	1	Itgam
ENSMUSG00000027995	-0.113821	0.823587	0.939818	0.721624	0.149407	0.685753	-0.835445	0.0975435	0.951321	-0.3233	0.580398	0.875162	0.512145	0.374033	0.848688	0.209479	0.718751	1	Tlr2
ENSMUSG00000039005	0.381135	0.478002	0.781033	0.323282	0.548561	0.924202	0.0578534	0.913968	1	0.694728	0.269213	0.677468	0.636875	0.312242	0.810517	-0.313593	0.619569	1	Tlr4
ENSMUSG00000025746	0.347073	0.798252	NA	-0.538976	0.697575	NA	0.886049	0.521357	0.998804	1.72701	0.295975	NA	0.840962	0.615941	NA	-1.37994	0.404923	1	Il6
ENSMUSG00000035385	-1.34545	0.332724	NA	-1.48827	0.292862	NA	0.142823	0.924581	1	-2.90993	0.0555338	NA	-3.05276	0.0479489	NA	1.56448	0.272829	1	Ccl2
ENSMUSG00000036594	-1.08583	0.335813	NA	-0.236318	0.83223	0.980936	-0.849516	0.453301	0.996027	-0.00410514	0.997518	NA	0.845411	0.518303	NA	-1.08173	0.407066	1	H2-Aa
ENSMUSG00000073421	-0.80635	0.240393	NA	-1.00322	0.146874	0.683459	0.196874	0.779119	1	0.0816099	0.919236	NA	-0.115264	0.886689	NA	-0.88796	0.264514	1	H2-Ab1
ENSMUSG00000037649	-0.238048	0.245373	0.607058	0.0554798	0.78518	0.976151	-0.293528	0.153676	0.97929	-0.388022	0.0987265	0.4611	-0.0944944	0.686104	0.94605	0.149974	0.519948	1	H2-DMa
ENSMUSG00000079547	-1.10964	0.165044	NA	0.250172	0.743437	NA	-1.35982	0.0885382	0.943855	-0.738994	0.424087	NA	0.620821	0.487635	NA	-0.370649	0.678857	1	H2-DMb1
ENSMUSG00000037548	-2.83206	0.00121286	NA	-0.680402	0.367829	NA	-2.15165	0.0157456	0.683595	-1.32128	0.19756	NA	0.830377	0.369534	NA	-1.51078	0.096926	1	H2-DMb2
ENSMUSG00000060586	-1.4041	0.150192	NA	-1.95448	0.049806	NA	0.550381	0.58954	1	-0.364748	0.749058	NA	-0.915128	0.429316	NA	-1.03935	0.352986	1	H2-Eb1
ENSMUSG00000024334	-1.41217	0.113848	NA	-2.24249	0.0205909	NA	0.830315	0.416026	0.996027	-0.870496	0.400639	NA	-1.70081	0.122522	NA	-0.541675	0.582039	1	H2-Oa
ENSMUSG00000041538	-0.597325	0.371041	NA	-0.13365	0.839062	0.981536	-0.463674	0.491657	0.996027	-0.238696	0.758777	NA	0.224978	0.769856	NA	-0.358628	0.638466	1	H2-Ob
