## Supplementary Table 6 for "CK2 alpha prime and alpha-synuclein pathogenic functional interaction mediates synaptic dysregulation in Huntington’s disease"

### Sheet: Sheet1
Table S6. Marker genes and their mean log2 fold change between zQ175 and zQ175:CK2α’(+/-) mice compared to WT
GeneSymbol	FC_HD.HDHET	P_HD.HDHET	Q_HD.HDHET		Module WGNA	Synaptic Function	Gene description
Gm30085	4.76486	8.542e-05	0.0818471				Unknown											Link Genecards
Grm2	3.23785	2.44567e-05	0.0399752		5	YES	Glutamate Metabotropic Receptor 2. Involved in synaptogenesis and/or synaptic stabilization											https://www.genecards.org/cgi-bin/carddisp.pl?gene=GRM2
Slc30a3	3.09149	0.000123307	0.0983897		5	YES	Solute carrier family 30 member 3 (ZnT-3 family membrane transport protein)											https://www.genecards.org/cgi-bin/carddisp.pl?gene=SLC30A3
Gm42598	2.85637	7.10735e-05	0.0789967		20		Unknown
Gm2824	2.27396	9.17682e-05	0.0849987		19		Unknown
Slc17a7	2.2325	0.000138093	0.0983897		5	YES	Vesicular Glutamate transporte VGlut1											https://www.genecards.org/cgi-bin/carddisp.pl?gene=SLC17A7&keywords=Slc17a7
Nr4a2	2.22501	1e-10	9.26237e-07		20	YES	Nuclear receptor related 1 protein (NURR1), is a member of the nuclear receptor family of intracellular transcription factors. Immediate-early genes potently induced by inflammatory cytokines.											https://www.genecards.org/cgi-bin/carddisp.pl?gene=NR4A2&keywords=Nr4a2
C1ql3	1.78645	3.98925e-07	0.00186529		5		C1q/TNF-Related Protein 3, May regulate the number of excitatory synapses that are formed on hippocampus neurons											https://www.genecards.org/cgi-bin/carddisp.pl?gene=C1QL3&keywords=C1ql3
Iqcj	1.78618	6.69009e-05	0.0774573		20	YES	Calmoduling binding motif protein											https://www.genecards.org/cgi-bin/carddisp.pl?gene=IQCJ&keywords=Iqcj
C230012O17Rik	1.78448	0.000133631	0.0983897		20		Unknown
Gm17807	1.48596	8.0555e-05	0.081402		20		Unknown
Tbr1	1.45026	8.61496e-06	0.0226087		5	YES	Transcription factor protein important in vertebrate embryo development											https://www.genecards.org/cgi-bin/carddisp.pl?gene=TBR1&keywords=Tbr1
Cckbr	1.39617	3.71416e-06	0.0129007		20	YES	G protein-coupled receptor for gastrin and cholecystokinin, influence neurotransmission in the brain, regulating anxiety, feeding, and locomotion. CCK-B antagonism enhances dopamine release in rat striatum											https://www.genecards.org/cgi-bin/carddisp.pl?gene=CCKBR&keywords=Cckbr
Vxn	1.35401	1.00574e-07	0.000698665		19	YES	Vexin, required for neurogenesis in the neural plate and retina. Strongly cooperates with neural bHLH factors to promote neurogenesis											https://www.genecards.org/cgi-bin/carddisp.pl?gene=VXN&keywords=Vxn
Col5a1	1.32067	0.000116861	0.0983897		16		Collagen Type V Alpha 1 Chain, provides instructions for making a component of type V collagen											https://www.genecards.org/cgi-bin/carddisp.pl?gene=COL5A1&keywords=col5a1
Nrp2	1.10989	5.98935e-05	0.0756482		5		Neuropilin 2 interacts with vascular endothelial growth factor (VEGF). This protein may play a role in cardiovascular development, axon guidance, and tumorigenesis.											https://www.genecards.org/cgi-bin/carddisp.pl?gene=NRP2&keywords=Nrp2
Fbln2	1.03006	4.02768e-07	0.00186529		19	YES	This gene encodes an extracellular matrix protein, which belongs to the fibulin family. This protein binds various extracellular ligands and calcium											https://www.genecards.org/cgi-bin/carddisp.pl?gene=FBLN2&keywords=Fbln2
Csnk2a2	0.98574	1.13237e-23	3.14652e-19		20		Protein kinase CK2 alpha prime. Catalytic subunit of CK2 holoenzyme											https://www.genecards.org/cgi-bin/carddisp.pl?gene=CSNK2A2&keywords=Csnk2a2
Pde1a	0.949169	1.05774e-05	0.0226087		20	YES	Calcium/calmodulin-dependent 3',5'-cyclic nucleotide phosphodiesterase 1A											https://www.genecards.org/cgi-bin/carddisp.pl?gene=PDE1A&keywords=Pde1a
Cpne4	0.815418	2.34711e-05	0.0399752		19	YES	Calcium-dependent membrane-binding proteins may regulate molecular events at the interface of the cell membrane and cytoplasm.											https://www.genecards.org/cgi-bin/carddisp.pl?gene=CPNE4&keywords=Cpne4
Gm45640	0.789925	0.000129762	0.0983897		20		Unknown
Ncald	0.75312	3.2854e-05	0.0507175		5	YES	Neuronal calcium-binding protein that belongs to the neuronal calcium sensor (NCS) family of proteins. Involved in the modulation of endocytosis and synaptic vesicle recycling.											https://www.genecards.org/cgi-bin/carddisp.pl?gene=NCALD&keywords=Ncald
Basp1	0.560324	5.56747e-05	0.0736682		19	YES	Brain Abundant Membrane Attached Signal Protein 1											https://www.genecards.org/cgi-bin/carddisp.pl?gene=BASP1&keywords=Basp1
Pgm2l1	0.556005	2.08255e-05	0.0385785		5		PGM2L1 (Phosphoglucomutase 2 Like 1) is a Protein Coding gene. Among its related pathways are Metabolism and Galactose metabolism											https://www.genecards.org/cgi-bin/carddisp.pl?gene=PGM2L1&keywords=Pgm2l1
Erc1	0.399286+D3:D27815159743	1.01853e-05	0.0226087		5	YES	RIM-binding protein. RIMs are active zone proteins that regulate neurotransmitter release.											https://www.genecards.org/cgi-bin/carddisp.pl?gene=ERC1&keywords=Erc1
Ctsd	-0.458474	9.25652e-06	0.0226087		19		CTSD gene provides instructions for making an enzyme called cathepsin D.											https://www.genecards.org/cgi-bin/carddisp.pl?gene=CTSD&keywords=Ctsd
Npc2	-0.465311	4.67995e-05	0.068443		5		NPC Intracellular Cholesterol Transporter 2, transports cholesterol through the late endosomal/lysosomal system											https://www.genecards.org/cgi-bin/carddisp.pl?gene=NPC2&keywords=Npc2
Elovl7	-0.72691	0.000134589	0.0983897		20		Fatty Acid Elongase 7. Among its related pathways are Fatty Acyl-CoA Biosynthesis and Metabolism											https://www.genecards.org/cgi-bin/carddisp.pl?gene=ELOVL7&keywords=Elovl7
Tcn2	-0.763568	6.4518e-05	0.0774573		19		Transcobalamin II (TC II), a plasma globulin that acts as the primary transport protein for vitamin B12											https://www.genecards.org/cgi-bin/carddisp.pl?gene=TCN2&keywords=Tcn2
Rtraf-ps	-0.888593	0.000131899	0.0983897		20		RNA transcription, translation and transport factor, pseudogene
BC067074	-0.930109	1.77858e-06	0.00706021		20		Unknown
Lyz2	-1.04038	5.403e-05	0.0736682		20		antibacterial enzyme lysozyme M (LysM)											https://www.genecards.org/cgi-bin/carddisp.pl?gene=LYZ&keywords=Lyz2
Klf4	-1.13636	7.74721e-05	0.081402		20		Kruppel-like factor 4 is a member of the KLF family of zinc finger transcription factors, which belongs to the relatively large family of SP1-like transcription factors. KLF4 is involved in the regulation of proliferation, differentiation, apoptosis and somatic cell reprogramming											https://www.genecards.org/cgi-bin/carddisp.pl?gene=KLF4&keywords=Klf4
Slc18a3	-1.17618	1.88847e-05	0.0374821		20	YES	Solute Carrier Family 18 (Vesicular Acetylcholine Transporter), Member 3											https://www.genecards.org/cgi-bin/carddisp.pl?gene=SLC18A3&keywords=Slc18a3
Gm2991	-1.67842	0.000120223	0.0983897		20		Unknown
Gm42047	-2.58586	6.37581e-06	0.019685		20		lncRNA
Tmem88	-3.12809	8.2026e-05	0.081402		9	YES	Transmembrane protein 88 Inhibits the Wnt/beta-catenin signaling pathway											https://www.genecards.org/cgi-bin/carddisp.pl?gene=TMEM88&keywords=Tmem88
4933406B17Rik	-3.73255	9.85103e-11	9.26237e-07		20		Long non coding RNA associated with Csnk2a2 promoter regulation											http://useast.ensembl.org/Mus_musculus/Gene/Summary?db=core;g=ENSMUSG00000110427;r=8:95496430-95503718
Ttr	-6.91076	9.5005e-05	0.0851582		13		Transthyretin. This protein transports vitamin A (retinol) and a hormone called thyroxine throughout the body. TTR is a Neuronal Stress Biomarker. It is induced in AD.											https://www.genecards.org/cgi-bin/carddisp.pl?gene=TTR&keywords=Ttr
